# A Multi-scale, Multiomic Atlas of Human Normal and Follicular Lymphoma Lymph Nodes

**DOI:** 10.1101/2022.06.03.494716

**Authors:** Andrea J. Radtke, Ekaterina Postovalova, Arina Varlamova, Alexander Bagaev, Maria Sorokina, Olga Kudryashova, Mark Meerson, Margarita Polyakova, Ilia Galkin, Viktor Svekolkin, Sergey Isaev, Grigory Perelman, Yaroslav Lozinsky, Ziv Yaniv, Bradley C. Lowekamp, Emily Speranza, Li Yao, Stefania Pittaluga, Arthur L. Shaffer, Danny Jonigk, James D. Phelan, Theresa Davies-Hill, Da Wei Huang, Pavel Ovcharov, Krystle Nomie, Ekaterina Nuzhdina, Nikita Kotlov, Ravshan Ataullakhanov, Nathan Fowler, Michael Kelly, Jagan Muppidi, Jeremy Davis, Jonathan M. Hernandez, Wyndham H. Wilson, Elaine S. Jaffe, Louis M. Staudt, Mark Roschewski, Ronald N. Germain

## Abstract

Reference atlases, molecular and spatial maps of mammalian tissues, are critical resources for discovery efforts and translational research. Their utility is dependent on operationalizing the resulting data by identifying cell types, histological patterns, and predictive biomarkers underlying health and disease. The human lymph node (LN) offers a compelling use case because of its importance in immunity, structural and cellular diversity, and neoplastic involvement. One hematological malignancy, follicular lymphoma (FL), evolves from developmentally blocked germinal center B cells residing in and trafficking through these tissues. To promote survival and immune escape, tumor B cells undergo significant genetic changes and extensively remodel the lymphoid microenvironment. Here, we present an integrated portrait of healthy and FL LNs using multiple genomic and advanced imaging technologies. By leveraging the strengths of each platform, we identified several tumor-specific features and microenvironmental patterns enriched in individuals who experience early relapse, the most high-risk of FL patients.
