## Supplementary material for "A Multi-scale, Multiomic Atlas of Human Normal and Follicular Lymphoma Lymph Nodes": Table S2

### Sheet: bulk_RNA-seq_percentages
Sample ID	FL-1	FL-2	FL-3	FL-4	FL-5	FL-6	FL-7
NK cells	0.106567	0.105277	0.16651	0.127292	0.135595	0.322055	0.074545
CD4+ T cells	12.5134	16.4315	7.33183	14.9572	16.786	10.071	15.436
CD8+ T cells	11.1654	11.4338	10.5443	21.6037	6.23159	8.96677	6.73728
Monocytes	0.078441	0.052181	0.317947	0.12789	0.088492	0.247229	0.11239
Macrophages	0.240509	0.257223	0.409545	0.319344	0.273265	0.553847	0.185934
Neutrophils	0.032626	0.070354	0.016416	0.040542	0.039643	0.009524	0.053728
Fibroblasts	0.471247	0.452839	1.49438	0.316568	0.391031	1.21131	0.30126
Endothelium	0.30164	0.413862	0.318339	0.295727	0.234893	0.398187	0.155777
B cells	75.0902	70.7829	79.4007	62.2117	75.8195	78.2201	76.9431

### Sheet: scRNA-seq_pecentages
Sample ID	nLN1	nLN2	rLN1	FL-1	FL-2	FL-3	FL-4	FL-5	FL-6	FL-7
GC B	2.75898	4.03961	26.0934	1.03627	1.8622	0.0852878	0.0524659	0.53135	0.272851	0.071582
Naïve B	9.21086	29.4931	15.7153	6.94301	3.10366	0.469083	2.1511	1.59405	1.15962	1.00215
Tumor B	0.102819	0.303951	1.33432	68.7047	75.419	80.8955	58.9717	31.4559	71.8963	70.6156
FCRL4+ B	0.5398	1.47073	8.37658	0.259067	0.248293	0.0426439	0.104932	0.21254	0.0682128	0.071582
Plasma cells	0.119955	0.156878	3.55819	0.0518135	0.310366	0	0.734523	0.63762	1.70532	0.214746
Cycling B	0.873961	1.78449	15.0482	1.03627	4.65549	1.70576	0.682057	2.76302	2.6603	3.1854
Cycling T	0.154228	0.0882439	0.74129	0.103627	0.682806	0.511727	0.209864	2.01913	0.341064	0.644238
Naïve CD4+ T	40.7334	18.796	0.963677	1.65803	2.04842	1.23667	4.7744	14.3464	6.20737	0.787402
Memory B	13.058	18.0802	1.48258	3.16062	2.66915	0.98081	1.67891	3.29437	2.59209	0.393701
Naïve CD8+ T	3.14455	6.06922	0.148258	0	0	0.426439	0.209864	0.31881	0.204638	0.035791
Exhausted CD8+ T	0.745437	0.578488	6.30096	4.87047	2.29671	3.8806	14.4806	15.0903	1.90996	6.51396
Cytotoxic CD8+ T	19.9383	7.39288	5.6338	0.362694	2.11049	2.21748	7.13536	7.54516	2.6603	1.21689
Tfh	2.26202	0.833415	4.67013	6.94301	2.29671	3.83795	3.93494	3.29437	3.41064	9.87831
Treg	1.17385	3.29444	3.55819	3.52332	1.11732	2.72921	3.93494	9.03294	2.72851	4.83178
NK	1.16528	0.627513	1.33432	0.310881	0.124146	0.21322	0.472193	0.743889	0.750341	0.143164
Macrophages	1.07103	1.63742	2.07561	0.414508	0.496586	0.298507	0.104932	2.86929	1.09141	0.393701
FDC	0.00856825	0	1.33432	0	0.124146	0	0	0.10627	0	0
pDC	1.73935	3.17678	1.26019	0.466321	0.248293	0.469083	0.262329	3.93199	0.136426	0
cDC1 DCs	0.231343	0.166683	0.222387	0.103627	0.0620732	0	0.0524659	0	0.136426	0
LAMP3+ DC	0.968212	2.01	0.148258	0.0518135	0.124146	0	0.0524659	0.21254	0.0682128	0

### Sheet: Leading_Edge_EarlyR_to_All
PID_BCR_5PATHWAY	SIG_BCR_SIGNALING_PATHWAY	WP_B_CELL_RECEPTOR_SIGNALING_PATHWAY	KEGG_B_CELL_RECEPTOR_SIGNALING_PATHWAY
CD79B	SYK	CD79B	CD79B
SYK	BCL2	SYK	SYK
POU2F2	PTPRC	PRKCB	PRKCB
PTPRC	LYN	PTPRC	CD72
CD72	PLCG2	LYN	LYN
LYN	BLNK	CD79A	CD79A
CD79A	NFATC2	PLCG2	PLCG2
PLCG2	INPP5D	ETS1	FCGR2B
ETS1	GRB2	GTF2I	BLNK
SH3BP5	NFATC1	BLNK	NFATC2
FCGR2B	CD19	MEF2C	INPP5D
BLNK	ITPR2	NFATC2	CARD11
CARD11	CD81	MAP2K6	GRB2
MAP3K1	PPP3CC	LAT2	NFATC1
GRB2		RAPGEF1	CD19
NFATC1		BLK	CD81
CD19		INPP5D	PPP3CC
PPP3CC		CARD11	RASGRP3
PTEN		GRB2	PIK3AP1
DAPP1		FOXO1	DAPP1
CSNK2A1		CD19	VAV3
PAG1		PIP5K1B	KRAS
RAC1		BCL6	RAC1
CD22		CD81	CD22
		RASGRP3
		PIK3AP1
		DAPP1
		PIP5K1A
		RAC1
		CD22

### Sheet: Leading_Edge_EarlyR_to_FL_B-cel
REACTOME_INTERFERON_ALPHA_BETA_SIGNALING	REACTOME_CYTOKINE_SIGNALING_IN_IMMUNE_SYSTEM	REACTOME_IMMUNOREGULATORY_INTERACTIONS_BETWEEN_A_LYMPHOID_AND_A_NON_LYMPHOID_CELL	PID_BCR_5PATHWAY	KEGG_B_CELL_RECEPTOR_SIGNALING_PATHWAY	WP_NEUROINFLAMMATION_AND_GLUTAMATERGIC_SIGNALING	PID_P53_DOWNSTREAM_PATHWAY	NABA_MATRISOME
HLA-A	HLA-A	CD1C	CD72	CD72	PRKCB	TAP1	CLEC2D
HLA-F	CD70	HLA-A	SH3BP5	PRKCB	IFNGR2	CD82	LGALS1
OAS1	PIM1	HLA-F	SYK	SYK	SLC38A1	BTG2	ANXA6
IFITM1	HCK	ITGB1	ETS1	IFITM1	SHMT2	DDIT4	S100A6
STAT1	HLA-F	CLEC2D	CD79B	CD79B	GLUL	RNF144B	IGFBP4
IFITM2	IFNGR2	IFITM1	FCGR2B	FCGR2B	STAT1	BCL2	S100A11
IRF1	SYK	FCGR2B	CARD11	CARD11	IL10RA	CDKN1A	CCL4
ISG20	HSP90B1	SELL	PLCG2	PLCG2	TGFBR2	CASP1	ANXA2
PTPN1	SLA	CD1D	MAP3K1	NFATC2	SLC2A3	BAX	SERPINF1
PSMB8	CD44	ITGA4	BLNK	INPP5D	BCL2	SESN1	SPOCK2
HLA-E	OAS1	CD200	POU2F2	BLNK	CAMK2D	PYCARD	SEMA4D
HLA-C	ITGB1	ICAM3	PTPRC	CD19	PPP1CC	DUSP1	SEMA4B
IRF4	PTPRJ	SLAMF6	CD19	LYN	IL4R	MCL1	ST14
IFI35	PSMB9	B2M	LYN	PIK3CD	IFNGR1	TP53INP1	AEBP1
ADAR	IFITM1	HLA-E	NFATC1	NFATC1	SLC38A2	MDM2	CTSS
IRF7	BIRC3	CD19	PTPN6	VAV3	SLC2A1	PTEN	SRGN
PTPN6	STAT1	HLA-C	PTEN	PTPN6	TRAF5	KAT2A	ADAM19
BST2	IL10RA		RAC1	RAC1	PPP1CA	EP300	S100A10
SOCS1	S1PR1		GRB2	GRB2	STAT6	CREBBP	FGL2
IP6K2	IFITM2			RAC2	STAT3	IRF5	BMP3
MX2	CCL4				GLS		ADAM10
IRF5	ANXA2				IL10RB		TNFSF10
	MEF2A						CLEC17A
	MAP2K6						SEMA7A
	IRF1						CTSA
	PSME2						IL16
	BCL2						CLEC2B
	CAMK2D						CTSZ
	ISG20						LGALS9
	UBE2L6						SERPINB9
	IL4R						TNFSF8
	CDKN1A						COL19A1
	INPP5D						ADAM17
	CASP1						LTB
	TNFRSF14
	BLNK
	PTPN1
	PTPN12
	SP100
	TNFRSF13B
	HLA-DQA1
	PSMB8
	GBP4
	B2M
	HLA-E
	MT2A
	LYN
	PIK3CD
	IFNGR1
	FOXO1
	RAPGEF1
	MCL1
	HLA-C
	IRF4
	PSME1
	TRAF3
	IFI35
	ADAR
	NUP160
	VIM
	IRF7
	PTPN6
	BST2
	FLNA
	SEM1
	PSMB10
	NUP210
	SOCS1
	CANX
	IL16
	CNN2
	TPR
	APP
	IP6K2
	GRB2
	PSMA5
	HMOX1
	MX2
	PSMC5
	KPNB1
	PAK2
	IRF5
	SIGIRR
	LGALS9
	STAT6
	JAK3
	STXBP2
	TNFSF8
	STAT2
	STAT3
	GSDMD
	PSMB5
	ADAM17
	IL10RB
	MAP3K14
	HLA-DRB1
	PSMB7
	CDC42
	LTB
	GSTO1
	OAS2

### Sheet: Across_platform_comparison
Cell Types (IBEX)	Protein Biomarkers (IBEX)	Cell Types (Bulk RNA-seq)	Gene Biomarkers (Bulk RNA-seq)	Cell Types (scRNA-seq)	Gene Biomarkers (scRNA-seq)
CD20+ B cell	CD20+, CD44+, CD45+	B cells	BANK1, BLK, CD19, CD22, CD37, CD79A, CD79B, CLEC17A, CPNE5, CR2, FAM129C, FCRL1, FCRL2, FCRL3, FCRL5, FCRLA, HLA-DOB, MS4A1, PAX5, POU2AF1, SPIB, STAP1, TNFRSF13B, TNFRSF13C, TNFRSF17, VPREB3, CXCR5, DERL3, EAF2, FKBP11, GLCCI1, IGHG1, IGHG3, IGHM, IGKC, IGLL5, MZB1, SEC11C, SSR4, TXNDC11, TXNDC5	Naive B	BANK1, CD19, CD83, FCER2, MS4A1, SELL, TXNIP
BCL2+ B cell	BCL2+, CD20+, CD45+, HLA-DR+
BCL6+ B cell	BCL6+, CD20+, CD45+, HLA-DR+			GC B	AICDA, BCL6, CD19, CD27, CD81, CD83, FCRL3, GMDS, ITGAE, MME, MS4A1
BCL2-CD10+ B cell	BCL2-, CD10+, CD20+, CD45+
BCL2+CD10+ B cell	BCL2+, CD10+, CD20+, CD45+			Tumor B	BANK1, BCL2, BCL6, CD19, MME, MS4A1, TCF4, TXNIP, VIM
CD69+IRF4+ B cell	BCL2+, CD1c+, CD20+, CD44+, CD45+, CD69+, IRF4+, HLA-DR+
BCL6+CD10+ B cell	BCL6+, CD10+, CD20+, CD45+
IRF4+ B cell	CD20+, CD44+, CD45+, IRF4+, HLA-DR+
CD1c+ B	CD1c+, CD20+, CD44+, CD45+, HLA-DR+
PC	CD39+, CD138+, IRF4+			PC	CD19, CD27, IRF4, JCHAIN, MZB1, SDC1, XBP1
CD4+ T cell	CD3+, CD4+, CD44+, CD45+	CD4 T cells	ANKRD55, CCR4, CD2, CD27, CD28, CD3D, CD3G, CD3E, CD4, CD40LG, CD5, CD6, FHIT, FLT3LG, ICOS, IKZF1, IL2RA, ITK, LCK, LTA, TESPA1, TNFRSF4, TRAC, TRAT1, TRBC2 ,UBASH3A, LEF1, IL9	Naïve CD4+ T	CCR7, CD3D, CD3E, CD4, SELL, TXNIP
ICOS+ CD4+ T cell	CD3+, CD4+, CD39+, CD44+, CD45+, ICOS+
CD69+ CD4+ T cell	CD3+, CD4+, CD44+, CD45+, CD69+
PD-1+ CD4+ T cell	CD3+, CD4+, CD45+, PD-1+			Tfh	BCL6, CD3D, CD3E, CD4, CD27, ICOS, PDCD1, TIGIT, TOX2, TXNIP
ICOS+PD-1+ CD4+ T cell	CD3+, CD4+, CD45+, ICOS+, PD-1+
CD69+ICOS+PD-1+ CD4+ T cell	CD3+, CD4+, CD45+, CD69+, ICOS+, PD-1+
Ki-67+ CD4+ T cell	CD3+, CD4+, CD44+, CD45+, Ki-67+
Treg	CD3+, CD4+, CD25+, CD44+, CD45+, FOXP3+			Treg	CD3D, CD3E, CD4, CD27, CD44, CTLA4, FOXP3, ICOS, IKZF2, LAG3, TIGIT, TXNIP
CD8+ T cell	CD3+, CD8+, CD44+, CD45+	CD8 T cells	CD2, CD3D, CD3G, CD3E, CD6, CD7, CD8A, CD8B, CD96, CRTAM, EOMES, FCRL6, FLT3LG, GZMA, GZMB, GZMH, GZMK, ITK, KLRC2, KLRC4, KLRK1, PRF1, PRKCQ, PTGDR, PVRIG, SH2D1A, TBX21, TCF7, THEMIS, TIGIT, TRAC, TRAT1, TRBC2, UBASH3A, XCL2, ZAP70, ZBED2, CCL5, CXCR3	Naïve CD8+ T	CCR7, CD3D, CD3E, CD8A, CD27, SELL, TXNIP
ICOS+ CD8+ T cell	CD3+, CD8+, CD39+, CD44+, CD45+, ICOS+
CD69+ CD8+ T cell	CD3+, CD8+, CD39+, CD44+, CD45+, CD69+
PD-1+ CD8+ T cell	CD3+, CD8+, CD44+, CD45+, PD-1+
Ki-67+ CD8+ T cell	CD3+, CD8+, CD44+, CD45+, Ki-67+
Ki-67+ T cell	CD3+, CD45+, Ki-67+			Cycling T	CD3D, CD3E, CD27, CD81, CXCR3, GZMA, HAVCR2, IKZF2, ITGAE, MKI67, UBE2C, VIM
NK cell	CD3-, CD39+, CD45+, CD94+	NK cells	CD160, CD244, CD247, CD7, CLDND2, CTSW, GZMM, IL2RB, KIR2DL1, KIR2DL2, KIR2DL3, KIR2DL4, KIR2DS2, KIR3DL1, KIR3DL2, KLRB1, KLRC2, KLRC3, KLRD1, KLRF1, KLRK1, NCAM1, NCR1, NCR3, NKG7, NMUR1, PRF1, PTGDR, PYHIN1, S1PR5, SAMD3, SH2D1B, TMIGD2, XCL2, CCL5, LIM2	NK	CD44, CXCR3, GNLY, GZMA, GZMB, ITGAX, KIR2DL4, NKG7, PRF1, SELL, TXNIP
CD11c+ Myeloid (Tessellation mask)	CD11c+	Macrophages	ADAP2, ADORA3, C1QA, C1QC, C3AR1, C5AR1, CCL7, CCR1, CD14, CD163, CD33, CD4, CD68, CLEC5A, CMKLR1, CSF1R, CYBB, FPR3, IL10, IL4I1, MRC1, MS4A4A, MSR1, PLA2G7, RAB7B, SIGLEC1, TREM2, VSIG4, MS4A7	Macrophage	C1QA, CD4, CD44, IL1B, ITGAX, MMP9, TXNIP
CD11c+CD163+ Myeloid (Tessellation mask)	CD11c+, CD163+
CD11c+CD68+ Myeloid (Tessellation mask)	CD11c+, CD68+
CD11c+DC-SIGN+ Myeloid (Tessellation mask)	CD11c+, DC-SIGN+
CD11c+SPARC+ Myeloid (Tessellation mask)	CD11c+, SPARC+
CD163+ Myeloid (Tessellation mask)	CD163+
CD163+CD68+ Myeloid (Tessellation mask)	CD163+, CD68+
CD68+ Myeloid (Tessellation mask)	CD68+
DC-SIGN+ Myeloid (Tessellation mask)	DC-SIGN+
Endothelial cell (Tessellation mask)	CD31+, CD39+, CD49a+	Endothelium	ANGPT2, APLN, CDH5, CLEC14A, ECSCR, EMCN, ENG, ESAM, ESM1, FLT1, HHIP, KDR, MMRN1, MMRN2, NOS3, PECAM1, PTPRB, RASIP1, ROBO4, SELE, TEK, TIE1, VWF
Lymphatic Endothelial cell (Tessellation mask)	Lyve-1+, Coll IV+, CD31-
FDC (Tessellation mask)	CD21+, CD23+/-, CD35, CXCL13+			FDC	CD81, CR2, CXCL13, FCER2, FDCSP, VIM
Fibroblast (Tessellation mask)	CD39+, CD49a+, CXCL13+, Collagen IV+, Desmin+, Vimentin+, Lumican+	Fibroblasts	ACTA2, ADAMTS2, CD248, COL16A1, COL1A1, COL1A2, COL3A1, COL4A1, COL5A1, COL6A1, COL6A2, COL6A3, FAP, FBLN2, FBN1, FGF2, LOXL1, MFAP5, PCOLCE, PDGFRA, PDGFRB, TAGLN, THBS2, THY1, VEGFC
aSMA+ Fibroblast (Tessellation mask)	aSMA+, CD39+, CD49a+, Collagen IV+, Desmin+, Vimentin+, Lumican+
Extracellular Matrix (Tessellation mask)	Collagen IV+, Lumican+
Other (Tessellation mask)	CD39+, CD49a+, Collagen IV+, Vimentin+
		Monocytes	AOAH, CCR1, CCR2, CD1D, CD300C, CD300E, CD300LB, CD302, CD33, CECR1, CSF1R, CTSS, CYBB, FCN1, IRF5, MEFV, MS4A6A, PADI4
		Neutrophils	ADGRE3, ADGRG3, C5AR1, CCR3, CEACAM8, CLEC7A, CSF3R, CXCR1, CXCR2, EVI2B, IFITM2, FCGR2A, FCGR3B, FFAR2, FPR1, FPR2, KCNJ15, MEFV, MMP25, MNDA, PADI2, PADI4, PGLYRP1, RASGRP4, SIGLEC5, TNFRSF10C, VNN2, VNN3, WAS, GLT1D1, P2RY13, PHOSPHO1, LILRB3
				Memory B	BANK1, CD19, MS4A1, SELL, TNFRSF13B, TXNIP, VIM
				Cycling B	AICDA, BCL6, CD19, CD81, GMDS, ITGAE, MK167, MME, MS4A1, UBE2C, VIM
				FCRL4+ B	BANK1, CD19, CXCR3, FCRL3, FCRL4, MS4A1, PLAC8, SELL, TNFRSF13B, VIM
				LAMP3+ DC	CCR7, CD44, CD83, FSCN1, IRF4, LAMP3, VIM
				cDC1 DC	C1orf54, CADM1, CLNK, ITGAX, VIM
				pDC	CD4, CXCR3, GZMB, IRF4, IRF7, ITGAE, ITM2C, JCHAIN, MZB1, PLAC8, SELL, TCF4
				Cytotoxic CD8+ T	CD3D, CD3E, CD8A, CD27, CD44, CXCR3, CXCR6, FCRL3, GZMA, NKG7, TXNIP
				Exhausted CD8+ T	CADM1, CD3D, CD3E, CD8A, CD27, CD44, CD81, CXCR3, CXCR6, FCRL3, GZMA, HAVCR2, IFNG, ITGAE, LAG3, NKG7, PRF1, TIGIT

### Sheet: Segments_Counts_IBEX_mm2
Sample ID	BCL2+ B cells	BCL2+ CD10+ tumor B cells	IRF4+CD69+ B cells	BCL6+ B cells	BCL6+CD10+ B cells	CD20+ B cells	BCL2-CD10+ B cells	CD1c+IgD+ B cells	CD4+ T cells	CD4+ICOS-CD69+ T cells	CD8+ T cells	CD4+ICOS+CD69- T cells	CD8+ICOS+CD69- T cells	IRF4+ B cells	CD4+Ki-67+ T cells	CD8+Ki-67+ T cells	CD3+Ki-67+ T cells	CD3-CD94+ NK cells	CD4+PD-1+ICOS-CD69- T cells	CD8+PD1+ T cells	CD4+ICOS+PD-1+CD69- T cells	CD4+CD69+ICOS+PD-1+ T cells	Plasma Cells	BCL6+Ki-67+CD21+ B cells	CD4+CD25+FOXP3+Treg	CD8+ICOS-CD69+ T cells
nLN1	89.8224	0.799606	0.266535	141.797	0	3136.05	10.3949	0.799606	6811.58	552.528	2323.92	120.74	20.2567	59.1708	12.5272	2.13228	7.72952	120.474	59.9704	1.59921	39.9803	101.283	115.41	509.349	110.879	25.3209
nLN2	498.687	0.738796	3.69398	227.303	0.492531	3324.71	16.3767	408.431	6719.48	433.427	2104.95	173.371	42.1114	163.643	15.761	3.07832	27.828	16.3767	263.75	29.4287	150.591	195.781	133.845	309.433	694.222	26.1041
rLN1	15.3135	0	1.63344	105.867	1.32717	4782.29	32.8729	1325.02	1987.58	131.594	1985.95	181.618	13.4758	249.916	15.4155	4.49195	27.4621	30.2186	298.919	11.434	112.809	133.431	476.657	767.204	60.335	28.9935
FL-1	1067.67	87.8645	3.37941	2231.87	232.841	809.818	253.906	0.788528	3300.55	51.367	1008.64	24.4444	4.84381	81.5563	10.8141	4.28058	36.2723	80.0919	393.813	90.2301	87.4139	106.451	39.3137	194.992	347.853	24.2191
FL-2	2241.73	66.987	5.26387	610.1	22.8384	4106.59	33.536	37.6961	4408.24	63.591	2328.5	26.9137	2.12253	65.8833	8.15052	2.12253	13.9238	12.1409	280.174	8.99953	11.2919	13.3295	109.607	173.963	280.768	19.5273
FL-3	1614.32	15.0903	6.40462	131.953	1.14055	7170.46	189.858	2736.53	1688.8	77.4696	854.184	145.113	5.96595	48.5172	45.271	9.73854	140.288	17.7224	519.125	9.03666	276.452	228.899	25.2676	566.502	213.897	8.42252
FL-4	1977.64	352.986	748.464	100.748	0.738981	1048.12	611.014	710.037	2321.51	1020.9	3019.6	16.0112	6.28134	865.716	24.2632	44.462	56.0394	12.809	146.318	71.8043	10.3457	145.087	123.04	723.093	1000.7	441.664
FL-5	2718.77	1320.98	5.82775	1771.32	58.1178	2567.32	3083.04	1.11765	1207.06	74.0044	316.295	61.2313	6.22691	37.7606	7.10507	3.03362	137.471	0.638658	136.513	11.8152	182.816	130.206	39.9959	606.405	183.854	2.87396
FL-6	1957.03	151.722	84.3315	206.826	38.2564	4916.27	529.725	586.411	3187.19	31.1822	1005.84	96.339	8.09806	587.249	37.6979	8.28422	68.9731	3.16476	429.197	20.4779	228.607	48.6814	154.794	457.68	817.997	5.21254
FL-7	2282.41	60.4141	18.7811	199.191	9.89939	5141.3	64.3923	910.097	1957.3	126.194	1092.82	5.27351	2.12791	194.287	18.1335	3.42316	61.2467	11.2872	1419.22	47.0915	23.2219	108.523	146.363	293.004	233.422	18.5035

### Sheet: Myeloid_Counts_Tessellation_mm2
Sample ID	CD11c+	CD11c+CD163+	CD11c+CD68+	CD11c+DC-SIGN+	CD11c+SPARC+	CD163+	CD163+CD68+	CD163+DC-SIGN+	CD68+	DC-SIGN+
nLN1	3365.54	227.888	123.139	44.2449	77.0287	1437.16	184.709	217.493	1127.98	518.411
nLN2	4951.41	163.274	315.343	14.2834	79.79	1858.32	132.491	98.6293	1145.26	168.938
rLN1	6414.81	164.773	707.992	376.711	146.601	3140.69	369.156	99.1291	2060.07	604.882
FL-1	3386.39	11.9406	212.339	1.23912	59.5902	1465.87	29.9641	13.405	1735.1	22.5294
FL-2	3561.94	76.4111	164.793	5.68838	121.154	1843.46	59.0063	91.7782	922.791	76.1564
FL-3	5852.6	33.6023	326.285	0	9.73854	664.151	9.03666	0	658.887	0.701877
FL-4	8388.79	11.5774	184.376	59.4879	196.815	338.946	3.44858	1.10847	501.645	40.8903
FL-5	4662.84	24.9076	360.283	1.75631	18.7606	1348.76	17.9622	10.3782	418.401	23.4707
FL-6	9092.91	13.3106	580.268	5.86411	55.7556	570.681	14.6137	1.39622	1584.33	182.346
FL-7	4212.05	0.462589	83.451	3.88574	78.455	849.498	6.56876	0.647624	1128.44	24.8873

### Sheet: Stromal_Counts_Tessellation_mm2
Sample ID	FDC	Fibroblast	aSMA+ Fibroblast	Endothelial	Lymphatic Endothelial	Extracellular matrix	Other
nLN1	1657.05	1531.78	1495.53	559.458	1158.1	2248.23	858.244
nLN2	1474.02	1559.97	1402.73	563.948	1097.61	2781.94	1073.47
rLN1	2285.58	1862.22	1027.43	1037.23	642.144	2371.75	1628.33
FL-1	2378.99	1114.64	1420.7	1006.72	355.063	2754.55	1509.13
FL-2	1836.75	1169.34	635.401	448.533	271.09	2480.81	617.062
FL-3	4261.71	228.11	319.88	411.3	166.082	1067.29	1081.42
FL-4	3198.06	2564.63	178.587	413.09	610.521	417.647	618.65
FL-5	654.624	1400.66	443.867	165.412	85.8994	1414.39	735.095
FL-6	496.96	2332.33	894.975	682.564	105.74	1841.33	1441.27
FL-7	766.694	1141.39	1301.17	420.308	206.592	2806.62	809.622

### Sheet: IBEX_MxIF_Area
Sample ID	IBEX Imaged Area (mm2)	MxIF Imaged Area (mm2)
nLN1	3.75185	NA
nLN2	8.12132	NA
rLN1	9.79531	NA
FL-1	8.8773	37.311
FL-2	11.7784	40.5217
FL-3	11.398	43.2607
FL-4	8.11929	42.6379
FL-5	12.5263	44.9201
FL-6	10.7433	37.5298
FL-7	10.8087	114.958
Average	9.59198	51.5913

### Sheet: IBEX_MxIF_Communities
IBEX Community	Description of IBEX Community	Location/Anatomical structure	Approximate correlation of IBEX communities to MxIF tessellation communities	Description of MxIF Community
B1	Dense populations of BCL6+Ki-67+ B cells, dense network of FDCs, CD11c+SPARC+ tingible body macrophages	Germinal center (non-FL follicles)	NA (Markers absent in MxIF Panels)
B2	High density of B cells, less dense FDC networks, absence of CD11c+SPARC+ tingible body macrophages	Mantle zone (non-FL follicles); Follicles of FL LNs	NA (Markers absent in MxIF Panels)
B3	CD20+ B cells and CD39+Desmin+ FRCs mostly outside of follicles	Absent in non-FL follicles, enriched in progressors, 2 of 3 early relapsers	B3	High density of B cells
B4	B cells, disrupted FDC networks, loss of tingible body macrophages	Absent in non-FL follicles, enriched in non-progressors and progressors, 1 of 3 early relapsers	B4	B cells in contact with FDCs
B5	Heterogenous community with B, CD4+ T, myeloid, and FRCs	Enriched in the follicles of FL samples	T5	CD4+ T, B cells, FDCs
T1	B cells, ICOS+PD-1+ CD4+ T cells, CXCL13+ FRCs	GCs of non-FL samples, enriched in follicles of FL samples	B2	B cells in contact with Tfh
T2	Heterogenous community with high density of CD4+ T, FRCs, B, myeloid cells	Paracortex of non-FL samples, loss of paracortex in FL samples, present in follicles of FL samples	T4	CD4+ T, B, and stromal cells
T3	Heterogenous community with B cells, CD4+ T, myeloid, and FRCs	Outside of follicles of non-FL and FL samples	T2	High density of CD4+ T cells
T4	High density of CD8+ T cells in contact with B cells, myeloid, and FRCs	Mostly outside of follicles of non-FL and FL samples	T1	High density of CD8+ T cells
T5	High density of CD4+ and CD8+ T cells in paracortex	T cell zone, paracortex in non-FL and FL samples	T3	CD4+ T cells in lumican area
T6	Tregs in contact with B, myeloid, and stromal cells	Outside of follicles	NA (Markers absent in MxIF Panels)
M1	CD4+ T cells in contact with B and enriched for myeloid cell populations	Mostly outside of follicles	B6	B cells in contact with T cells and myeloid cells
M2	Medullary sinus, myeloid, endothelial, stromal cells	Medullary sinus, non-FL and FL samples	S2	High density of DC-SIGN+ cells in stromal component
S1	Fibroblasts, endothelial, B, and T cells	High endothelial venules	S1	High density of aSMA+ fibroblasts
S2	B cells, endothelial cells, FRCs outside of follicle	Medullary and paracortical sinuses of non-FL, expanded in certain progressors	B5	B cells in lumican area
